# Limited consequences for loss of RNA-directed DNA methylation in *Setaria viridis* domains rearranged methyltransferase (DRM) mutants

**DOI:** 10.1101/2022.01.05.474142

**Authors:** Andrew Read, Trevor Weiss, Peter A Crisp, Zhikai Liang, Jaclyn Noshay, Claire C Menard, Chunfang Wang, Meredith Song, Candice N Hirsch, Nathan M Springer, Feng Zhang

## Abstract

The Domains Rearranged Methyltransferases (DRMs) are crucial for RNA-directed DNA methylation (RdDM) in plant species. *Setaria viridis* is a model monocot species with a relatively compact genome that has limited transposable element content. CRISPR-based genome editing approaches were used to create loss-of-function alleles for the two putative functional DRM genes in *S. viridis* to probe the role of RdDM. The analysis of *drm1ab* double mutant plants revealed limited morphological consequences for the loss of RdDM. Whole-genome methylation profiling provided evidence for wide-spread loss of methylation in CHH sequence contexts, particularly in regions with high CHH methylation in wild-type plants. Evidence was also found for locus-specific loss of CG and CHG methylation, even in some regions that lack CHH methylation. Transcriptome profiling identified a limited number of genes with altered expression in the *drm1ab* mutants. The majority of genes with elevated CHH methylation directly surrounding the transcription start site or in nearby promoter regions do not have altered expression in the *drm1ab* mutant even when this methylation is lost, suggesting limited regulation of gene expression by RdDM. Detailed analysis of the expression of transposable elements identified several transposons that are transcriptionally activated in *drm1ab* mutants. These transposons likely require active RdDM for maintenance of transcriptional repression.

**Significance statement:** Methylation profiling of *Setaria viridis* plants that lack functional Domains Rearranged Methyltransferase genes reveal widespread loss of DNA methylation in the CHH sequence context. Transcriptome analysis reveals a small set of genes and transposons that are silenced by RNA-directed DNA methylation.
