## Supplemental Tables for "Limited consequences for loss of RNA-directed DNA methylation in *Setaria viridis* domains rearranged methyltransferase (DRM) mutants"

### Sheet: Table_S1
Table_S1 - Significantly differentially expressed structurally annotated TEs
	TEs upregulated in ∆drm1a/b mutant
	EDTA_ID	Classification	mean_drm1ab_expression	mean_TCcontrol_expression	log2FoldChange	padj
DNA Elements	DHHSvm1G00623	Helitron	73.5	0	-8.5	0
	DTCSvm1G00097	CACTA_TIR_transposon	136.8	1	-7.2	0
	DTCSvm1G00729	CACTA_TIR_transposon	9	0	-6.1	0.004
	DTMSvm1G00191	Mutator_TIR_transposon	10.5	0	-5.6	0.015
	DHHSvm1G00072	Helitron	271	8	-5.3	0
	DHHSvm1G00661	Helitron	97	3	-4.9	0
	DTMSvm1G00519	Mutator_TIR_transposon	69.5	5.7	-3.8	0
	DTHSvm1G00154	PIF_Harbinger_TIR_transposon	163.3	14.7	-3.8	0.006
	DTHSvm1G00696	PIF_Harbinger_TIR_transposon	143.3	10	-3.7	0
	DHHSvm1G00635	Helitron	17.3	1.7	-3.6	0.008
	DHHSvm1G00831	Helitron	28	7	-1.9	0.015
	DHHSvm1G00604	Helitron	75.3	26	-1.6	0.001
	DHHSvm1G00548	Helitron	386.5	145	-1.3	0
	DTTSvm1G01107	Tc1_Mariner_TIR_transposon	183.8	43.7	-1.2	0.042
RNA Elements	RLCSvm1G00134	Copia_LTR_retrotransposon	373	1.7	-7.8	0
	RLGSvm1G00023	Gypsy_LTR_retrotransposon	66	0.3	-7.7	0
	RLGSvm1G00212	Gypsy_LTR_retrotransposon	17.3	0	-6.5	0
	RLGSvm1G00175	Gypsy_LTR_retrotransposon	60.5	0.7	-6.3	0
	RLGSvm1G00211	Gypsy_LTR_retrotransposon	11.5	0	-6	0.003
	RLGSvm1G00088	Gypsy_LTR_retrotransposon	7.3	0	-5.8	0.008
	RLCSvm1G00292	Copia_LTR_retrotransposon	81.3	2.7	-4.9	0
	RLCSvm1G00027	Copia_LTR_retrotransposon	58.5	3	-4.5	0
	RLCSvm1G00007	Copia_LTR_retrotransposon	119	12.7	-3.3	0
	RLCSvm1G00110	Copia_LTR_retrotransposon	210.3	25.7	-3.1	0
	RLCSvm1G00129	Copia_LTR_retrotransposon	577.3	85.7	-2.8	0
	TEs downregulated in ∆drm1a/b mutant
	EDTA_ID	Classification	meanMUT	meanTC	log2FoldChange	padj
DNA Elements	DTCSvm1G00004	CACTA_TIR_transposon	1	39.7	6.7	0
	DTCSvm1G00143	CACTA_TIR_transposon	28.3	157.7	2.7	0
	DTHSvm1G00421	PIF_Harbinger_TIR_transposon	5.5	17.7	2.6	0.007
	DTMSvm1G00401	Mutator_TIR_transposon	20.5	83	2	0
	DTTSvm1G00030	Tc1_Mariner_TIR_transposon	16.8	59	2	0.004
	DTASvm1G00155	hAT_TIR_transposon	24.8	74	1.3	0.002
	DTMSvm1G00009	Mutator_TIR_transposon	94.3	217.7	1.2	0

### Sheet: Table_S2
Table S2 - TRINITY de novo transcripts that passed filters for: length, expression, and overlap % of annotated genes. Highlighted rows are categorized as putative DRM silenced TEs (DSTs)
Transcript	ALIAS	Location	drm1ab_TPM	TC_control_TPM	log2foldchange	pval	% annotated as gene	TE-motifs?
TRINITY_DN7017_c0_g1_i3	DST-1	Chr06:9077678-9092414	5.78	0.71	3.998	0.031	0	RNAse, gag, zf, RVT,transposase
TRINITY_DN4252_c0_g4_i1	DST-2	Chr02:1303627-1312901	7.95	0.38	5.484	0.002	0	RT_nLTR
TRINITY_DN5401_c0_g1_i3	DST-3	Chr01:6898796-6909485	7.56	0.22	5.356	0.003	4.82	zfRVT and RT
TRINITY_DN399_c0_g1_i9	DST-4	Chr04:37658708-37667232	19.42	0.3	6.796	0	0	gag - duf4219
TRINITY_DN8847_c0_g2_i3	DST-5	Chr02:28431042-28439608	17.57	0	6.631	0	0	overlaps structural TE
TRINITY_DN6583_c0_g1_i5	DST-6	Chr07:17838190-17846698	25.76	0	7.213	0	0	overlaps structural TE
TRINITY_DN7280_c0_g1_i5	DST-7	Chr08:33636314-33643501	8.91	0	5.609	0.001	18.2	partial overlaps structural TE
TRINITY_DN5207_c0_g1_i2	DST-8	Chr09:32371451-32382719	33.26	0.09	7.58	0	14.84	Transposase associated domain
TRINITY_DN580_c0_g1_i5		Chr08:38157449-38166077	23.55	0.13	7.092	0	0	-
TRINITY_DN4338_c0_g1_i6		Chr07:14350129-14357768	21.46	0.14	6.942	0	0	-
TRINITY_DN3849_c0_g1_i9		Chr08:12976947-12984964	15.96	0	6.487	0	8.78	-
TRINITY_DN399_c1_g1_i1		Chr04:32219211-32232840	14.74	0.47	6.389	0	35.39	-
TRINITY_DN3729_c1_g2_i1		Chr02:9957396-9965277	6.93	0.52	5.212	0.005	15.63	-
TRINITY_DN6599_c0_g1_i1		Chr02:786809-794273	6.81	0.03	5.212	0.005	15.37	-
TRINITY_DN3951_c0_g1_i1		Chr03:21280390-21287987	6.24	0.12	5.053	0.008	32.12	-
TRINITY_DN3314_c0_g1_i1		Chr08:11894292-11901552	5.81	0	4.96	0.011	0	-
TRINITY_DN11532_c0_g1_i2		Chr01:38215958-38224190	5.65	0.04	4.868	0.014	0	-
TRINITY_DN4027_c0_g1_i3		Chr01:34532800-34540236	4.62	0	4.653	0.042	24.23	-
TRINITY_DN9435_c0_g1_i1		Chr08:11896514-11904163	22.67	1.03	4.577	0	0	-
TRINITY_DN8157_c0_g2_i1		Chr07:23717079-23724131	4.74	0.09	4.545	0.033	36.22	-
TRINITY_DN8802_c0_g1_i1		Chr02:10968535-10975712	3.89	0.09	4.426	0.044	0	-
TRINITY_DN5957_c0_g2_i1		Chr08:29928561-29936671	3.95	0.12	4.424	0.045	49.76	-
TRINITY_DN7972_c0_g1_i1		Chr07:32418214-32431890	19.82	3.46	2.796	0.001	31.96	-
TRINITY_DN3845_c0_g1_i6		Chr07:32402790-32411421	14.74	2.61	2.713	0.011	5.93	-
TRINITY_DN237_c0_g1_i4		Chr02:13317033-13345155	13.27	2.06	2.801	0.022	35.53	-

### Sheet: Table_S3
Table S3 - DST1-like elements identified in the ME034V genome assembly
DST-1 Family Member	Location	mean_drm1ab_reads	mean_TCcontrol_reads	structural support (-f 0.50 -r)	homology support(-f -r 0.5)	long terminal repeats?
DST1-1	Chr06:9080942-9089897	2306	137			yes
DST1-2	Chr06:32667398-32678901	201	12			yes
DST1-3	Chr06:8878529-8890102	280	30			yes
DST1-4	Chr05:10673619-10684053	430	32		yes- fully covered, copia LTR 876	yes
DST1-5	Chr05:6287860-6299080	233	24		yes- fully covered, copia LTR 876	yes
DST1-6	Chr05:29836693-29848080	36	2		yes- fully covered, copia LTR 876	yes
DST1-7	Chr05:39705044-39716602	6	3		yes- fully covered, copia LTR 876	yes
DST1-8	Chr08:11896250-11907711	956	14			yes
DST1-9	Chr04:5338236-5349776	49	2	yes- fully covered, copia_same, 686		yes
DST1-10	Chr04:32019841-32031391	659	82	yes- fully covered, copia_same, 686		yes
DST1-11	Chr01:35139743-35151209	61	5	yes- fullly covered, copia LTR, 689		yes
DST1-12	Chr01:28176578-28188093	7	2		yes- fully covered, copia LTR	yes
DST1-13	Chr09:40596655-40608252	100	5	yes- fully covered LTR		yes
DST1-14	Chr09:34796753-34809229	2	2			no
DST1-15	Chr02:45062959-45074634	71	11			yes

### Sheet: Table_S4Oligo Name_x0009_Sequence_x0009_Pur
Table S4 - oligos used for genotyping drm1ab plants
Oligo Name	Sequence	Purpose
48_HYG	cgcgacgtctgtcgagaagtt	PCR for hygromycin selection marker
51_HYG	gtctgctgctccatacaagcca
17_DRM	GCTTCAGAAGATGGTTGCTATGGC	PCR genotyping Drm1b
18_DRM	TTCCTGGCAGCCGCACATAA
82_DRM	TCAAAGTTCTTCTGTGCCGCTG	PCR genotyping Drm1a
83_DRM	CGAGAGGTGATATGCAACAGTG
